# *In silico* analysis predicts a limited impact of SARS-CoV-2 variants on CD8 T cell recognition

**DOI:** 10.1101/2022.03.23.485487

**Authors:** Olga I. Isaeva, Steven L.C. Ketelaars, Pia Kvistborg

## Abstract

Since the start of the COVID-19 pandemic, mutations have led to the emergence of new SARS-CoV-2 variants, and some of these have become prominent or dominant variants of concern. This natural course of development can have an impact on how protective the previously naturally or vaccine induced immunity is. Therefore, it is crucial to understand whether and how variant specific mutations influence host immunity. To address this, we have investigated how mutations in the recent SARS-CoV-2 variants of interest and concern influence epitope sequence similarity, predicted binding affinity to HLA, and immunogenicity of previously reported SARS-CoV-2 CD8 T cell epitopes. Our data suggests that the vast majority of SARS-CoV-2 CD8 T cell recognized epitopes are not altered by variant specific mutations. Interestingly, for the CD8 T cell epitopes that are altered due to variant specific mutations, our analyses show there is a high degree of sequence similarity between mutated and reference SARS-CoV-2 CD8 T cell epitopes. However, mutated epitopes, primarily derived from the spike protein, in SARS-CoV-2 variants Delta, AY.4.2 and Mu display reduced predicted binding affinity to their restriction element. These findings indicate that the recent SARS-CoV-2 variants of interest and concern have limited ability to escape memory CD8 T cell responses raised by vaccination or prior infection with SARS-CoV-2 early in the pandemic. The overall low impact of the mutations on CD8 T cell cross-recognition is in accordance with the notion that mutations in SARS-CoV-2 are primarily the result of receptor binding affinity and antibody selection pressures exerted on the spike protein, unrelated to T cell immunity.
