## Supplementary Table S2 for "*In silico* analysis predicts a limited impact of SARS-CoV-2 variants on CD8 T cell recognition"

### Sheet: Epitopes overlapping mutations
Protein	Variant	Mutation	Starting Position (AA)	Ending Position (AA)	Overlapping epitope	HLA allele	Author	Journal	Date
ORF1ab	Alpha	A1708D	1699	1710	YYRARAGEAANF	NA	Snyder et al.	medRxiv	2020
ORF1ab	Alpha	A1708D	1705	1713	GEAANFCAL	HLA-B*40:01	Schulien et al.	Nat Med	2021
ORF1ab	Alpha	I2230T	2225	2233	KLINIIIWF	HLA-A*32:01	Tarke et al.	Cell Rep Med	2021
ORF1ab	Alpha	I2230T	2230	2238	IIWFLLLSV	HLA-A*02:01	Zhang et al.	Cell Rep	2021
ORF1ab	Alpha	I2230T	2230	2238	IIWFLLLSV	HLA-A*02:07	Zhang et al.	Cell Rep	2021
ORF1ab	Alpha	P4715L	4710	4718	STVFPPTSF	NA	Tarke et al.	Cell Rep Med	2021
ORF1ab	Alpha	P4715L	4713	4721	FPPTSFGPL	NA	Snyder et al.	medRxiv	2020
ORF8	Alpha	Q27*	31	39	YVVDDPCPI	NA	Prakash et al.	J Immunol	2021
ORF8	Alpha	Q27*	33	42	VDDPCPIHFY	HLA-A*01:01	Saini et al.	Sci Immunol	2021
ORF8	Alpha	Q27*	71	79	IQYIDIGNY	NA	Snyder et al.	medRxiv	2020
ORF8	Alpha	Y73C	71	79	IQYIDIGNY	NA	Snyder et al.	medRxiv	2020
ORF8	Alpha	Q27*	73	81	YIDIGNYTV	HLA-A*02:01	Prakash et al.	J Immunol	2021
ORF8	Alpha	Y73C	73	81	YIDIGNYTV	HLA-A*02:01	Prakash et al.	J Immunol	2021
ORF8	Alpha	Q27*	108	116	FLEYHDVRV	HLA-A*02:07	Zhang et al.	Cell Rep	2021
ORF8	Alpha	Q27*	109	118	LEYHDVRVVL	HLA-B*40:01	Nelde et al.	Nat Immunol	2021
S	Alpha	DEL69/70	69	77	HVSGTNGTK	HLA-A*68:01	Tarke et al.	Cell Rep Med	2021
S	Alpha	DEL69/70	69	77	HVSGTNGTK	HLA-A*34:01	Tarke et al.	Cell Rep Med	2021
S	Alpha	DEL144/144	142	150	GVYYHKNNK	HLA-A*03:01	Tarke et al.	Cell Rep Med	2021
S	Alpha	DEL144/144	142	150	GVYYHKNNK	HLA-A*11:01	Zhang et al.	Cell Rep	2021
S	Alpha	DEL144/144	144	152	YYHKNNKSW	HLA-A*24:02	Tarke et al.	Cell Rep Med	2021
S	Alpha	N501Y	495	503	YGFQPTNGV	HLA-B*51:01	Tarke et al.	Cell Rep Med	2021
S	Alpha	N501Y	497	505	FQPTNGVGY	NA	Snyder et al.	medRxiv	2020
S	Alpha	N501Y	497	505	FQPTNGVGY	NA	Snyder et al.	medRxiv	2020
S	Alpha	D614G	612	620	YQDVNCTEV	NA	Tarke et al.	Cell Rep Med	2021
S	Alpha	P681H	677	685	QTNSPRRAR	HLA-A*31:01	Tarke et al.	Cell Rep Med	2021
S	Alpha	P681H	680	688	SPRRARSVA	HLA-B*07:02	Schulien et al.	Nat Med	2021
S	Alpha	P681H	680	687	SPRRARSV	HLA-B*08:01	Tarke et al.	Cell Rep Med	2021
S	Alpha	T716I	710	718	NSIAIPTNF	HLA-B*57:01	Tarke et al.	Cell Rep Med	2021
S	Alpha	T716I	712	720	IAIPTNFTI	NA	Tarke et al.	Cell Rep Med	2021
S	Alpha	T716I	712	720	IAIPTNFTI	HLA-B*51:01	Tarke et al.	Cell Rep Med	2021
S	Alpha	T716I	714	722	IPTNFTISV	HLA-B*51:01	Gangaev et al.	Nat Commun	2021
S	Alpha	T716I	714	722	IPTNFTISV	NA	Tarke et al.	Cell Rep Med	2021
S	Alpha	T716I	714	722	IPTNFTISV	HLA-B*07:02	Tarke et al.	Cell Rep Med	2021
S	Alpha	S982A	975	983	SVLNDILSR	HLA-A*68:01	Tarke et al.	Cell Rep Med	2021
S	Alpha	S982A	976	984	VLNDILSRL	HLA-A*02:01	Habel et al.	Proc Natl Acad Sci U S A	2020
S	Alpha	S982A	976	984	VLNDILSRL	HLA-A*02:01	Nielsen et al.	EBioMedicine	2021
S	Alpha	S982A	976	984	VLNDILSRL	NA	Prakash et al.	J Immunol	2021
S	Alpha	S982A	976	984	VLNDILSRL	NA	Prakash et al.	J Immunol	2021
S	Alpha	S982A	976	984	VLNDILSRL	NA	Prakash et al.	J Immunol	2021
S	Alpha	S982A	976	984	VLNDILSRL	NA	Prakash et al.	J Immunol	2021
S	Alpha	S982A	976	984	VLNDILSRL	NA	Prakash et al.	J Immunol	2021
S	Alpha	S982A	976	984	VLNDILSRL	HLA-A*02:01	Saini et al.	Sci Immunol	2021
S	Alpha	S982A	977	985	VLNDILSRL	HLA-A*02:01	Shomuradova et al.	Immunity	2020
ORF1ab	AY.4.2	V2930L	2924	2932	DASGKPVPY	NA	Tarke et al.	Cell Rep Med	2021
ORF1ab	AY.4.2	T3646A	3638	3647	LFLLPSLATV	HLA-A*02:01	Saini et al.	Sci Immunol	2021
ORF1ab	AY.4.2	T3646A	3639	3647	FLLPSLATV	HLA-A*02:01	Schulien et al.	Nat Med	2021
ORF1ab	AY.4.2	T3646A	3644	3652	FLLPSLATV	HLA-C*07:01	Nagler et al.	Cell Rep	2021
ORF1ab	AY.4.2	P4715L	4710	4718	STVFPPTSF	NA	Tarke et al.	Cell Rep Med	2021
ORF1ab	AY.4.2	P4715L	4713	4721	FPPTSFGPL	NA	Snyder et al.	medRxiv	2020
ORF7a	AY.4.2	V82A	76	85	QLRARSVSPK	HLA-A*03:01	Nelde et al.	Nat Immunol	2021
ORF7a	AY.4.2	V82A	78	86	RARSVSPKL	HLA-B*07:02	Kared et al.	J Clin Invest	2021
S	AY.4.2	T19R	17	24	NLTTRTQL	NA	Snyder et al.	medRxiv	2020
S	AY.4.2	T95I	88	97	DGVYFASTEK	HLA-A*34:01	Tarke et al.	Cell Rep Med	2021
S	AY.4.2	T95I	89	97	GVYFASTEK	HLA-A*03:01	Kared et al.	J Clin Invest	2021
S	AY.4.2	T95I	89	97	GVYFASTEK	HLA-A*11:01	Kared et al.	J Clin Invest	2021
S	AY.4.2	T95I	89	97	GVYFASTEK	HLA-A*68:01	Tarke et al.	Cell Rep Med	2021
S	AY.4.2	T95I	95	104	TEKSNIIRGW	NA	Snyder et al.	medRxiv	2020
S	AY.4.2	T95I	95	104	TEKSNIIRGW	HLA-B*44:02	Tarke et al.	Cell Rep Med	2021
S	AY.4.2	T95I	95	104	TEKSNIIRGW	HLA-B*44:03	Tarke et al.	Cell Rep Med	2021
S	AY.4.2	Y145H	142	150	GVYYHKNNK	HLA-A*03:01	Tarke et al.	Cell Rep Med	2021
S	AY.4.2	G142D	142	150	GVYYHKNNK	HLA-A*03:01	Tarke et al.	Cell Rep Med	2021
S	AY.4.2	Y145H	142	150	GVYYHKNNK	HLA-A*11:01	Zhang et al.	Cell Rep	2021
S	AY.4.2	G142D	142	150	GVYYHKNNK	HLA-A*11:01	Zhang et al.	Cell Rep	2021
S	AY.4.2	Y145H	144	152	YYHKNNKSW	HLA-A*24:02	Tarke et al.	Cell Rep Med	2021
S	AY.4.2	E156G	151	160	SWMESEFRVY	HLA-A*29:02	Tarke et al.	Cell Rep Med	2021
S	AY.4.2	DEL157/158	151	160	SWMESEFRVY	HLA-A*29:02	Tarke et al.	Cell Rep Med	2021
S	AY.4.2	A222V	216	223	LPQGFSAL	HLA-B*08:01	Saini et al.	Sci Immunol	2021
S	AY.4.2	A222V	216	223	LPQGFSAL	NA	Snyder et al.	medRxiv	2020
S	AY.4.2	A222V	216	223	LPQGFSAL	HLA-B*08:01	Tarke et al.	Cell Rep Med	2021
S	AY.4.2	A222V	216	223	LPQGFSAL	HLA-B*07:02	Tarke et al.	Cell Rep Med	2021
S	AY.4.2	L452R	444	453	KVGGNYNYLY	HLA-A*29:02	Tarke et al.	Cell Rep Med	2021
S	AY.4.2	L452R	445	453	VGGNYNYLY	HLA-A*29:02	Tarke et al.	Cell Rep Med	2021
S	AY.4.2	L452R	448	456	NYNYLYRLF	HLA-A*24:02	Gangaev et al.	Nat Commun	2021
S	AY.4.2	L452R	448	456	NYNYLYRLF	HLA-A*24:02	Hu et al.	Genes Dis	2021
S	AY.4.2	L452R	448	456	NYNYLYRLF	HLA-A*24:02	Hu et al.	Genes Dis	2021
S	AY.4.2	L452R	448	456	NYNYLYRLF	HLA-A*24:02	Kared et al.	J Clin Invest	2021
S	AY.4.2	L452R	448	456	NYNYLYRLF	HLA-A*24:02	Rowntree et al.	Immunol Cell Biol	2021
S	AY.4.2	L452R	448	456	NYNYLYRLF	HLA-A*24:02	Rowntree et al.	Immunol Cell Biol	2021
S	AY.4.2	L452R	448	456	NYNYLYRLF	HLA-A*24:02	Rowntree et al.	Immunol Cell Biol	2021
S	AY.4.2	L452R	448	456	NYNYLYRLF	HLA-A*24:02	Tarke et al.	Cell Rep Med	2021
S	AY.4.2	L452R	449	457	YNYLYRLFR	HLA-A*31:01	Tarke et al.	Cell Rep Med	2021
S	AY.4.2	D614G	612	620	YQDVNCTEV	NA	Tarke et al.	Cell Rep Med	2021
S	AY.4.2	P681R	677	685	QTNSPRRAR	HLA-A*31:01	Tarke et al.	Cell Rep Med	2021
S	AY.4.2	P681R	680	688	SPRRARSVA	HLA-B*07:02	Schulien et al.	Nat Med	2021
S	AY.4.2	P681R	680	687	SPRRARSV	HLA-B*08:01	Tarke et al.	Cell Rep Med	2021
M	Omicron	Q19E	15	23	KLLEQWNLV	HLA-A*02:01	Habel et al.	Proc Natl Acad Sci U S A	2020
M	Omicron	Q19E	15	23	KLLEQWNLV	HLA-A*02:01	Tarke et al.	Cell Rep Med	2021
M	Omicron	A63T	55	63	WLLWPVTLA	HLA-A*02:01	Habel et al.	Proc Natl Acad Sci U S A	2020
M	Omicron	A63T	57	65	LWPVTLACF	HLA-A*24:02	Rowntree et al.	Immunol Cell Biol	2021
M	Omicron	A63T	61	70	TLACFVLAAV	HLA-A*02:01	Nielsen et al.	EBioMedicine	2021
N	Omicron	P13L	9	17	QRNAPRITF	HLA-C*07:02	Nelde et al.	Nat Immunol	2021
N	Omicron	P13L	9	17	QRNAPRITF	HLA-C*07:02	Nelde et al.	Nat Immunol	2021
N	Omicron	P13L	9	17	QRNAPRITF	HLA-B*27:05	Peng et al.	Nat Immunol	2020
N	Omicron	P13L	12	20	APRITFGGP	HLA-B*07:02	Weingarten-Gabbay et al.	Cell	2021
ORF1ab	Omicron	K856R	852	860	VLNEKCSAY	HLA-B*15:01	Saini et al.	Sci Immunol	2021
ORF1ab	Omicron	A2710T	2704	2713	AKSHNIALIW	HLA-B*57:01	Tarke et al.	Cell Rep Med	2021
ORF1ab	Omicron	DEL3674/3676	3666	3674	WLDMVDTSL	NA	Tarke et al.	Cell Rep Med	2021
ORF1ab	Omicron	DEL3674/3676	3666	3674	WLDMVDTSL	HLA-A*02:07	Zhang et al.	Cell Rep Med	2021
ORF1ab	Omicron	I3758V	3753	3761	FLARGIVFM	HLA-A*02:01	Saini et al.	Sci Immunol	2021
S	Omicron	DEL211-212	203	212	IYSKHTPINL	NA	Snyder et al.	medRxiv	2020
S	Omicron	S371L	370	378	NSASFSTFK	HLA-A*68:01	Tarke et al.	Cell Rep Med	2021
S	Omicron	D796Y	788	797	IYKTPPIKDF	HLA-C*07:02	Saini et al.	Sci Immunol	2021
ORF1ab	Beta	K1655N	1647	1655	MSALNHTKK	HLA-A*30:01	Tarke et al.	Cell Rep Med	2021
ORF1ab	Beta	K1655N	1647	1656	MSALNHTKKW	HLA-B*57:01	Tarke et al.	Cell Rep Med	2021
ORF1ab	Beta	K1655N	1648	1656	SALNHTKKW	HLA-B*57:01	Tarke et al.	Cell Rep Med	2021
ORF1ab	Beta	P4715L	4710	4718	STVFPPTSF	NA	Tarke et al.	Cell Rep Med	2021
ORF1ab	Beta	P4715L	4713	4721	FPPTSFGPL	NA	Snyder et al.	medRxiv	2020
ORF3a	Beta	Q57H	57	65	QSASKIITL	HLA-B*08:01	Saini et al.	Sci Immunol	2021
ORF3a	Beta	Q57H	57	65	QSASKIITL	HLA-B*08:01	Tarke et al.	Cell Rep Med	2021
S	Beta	D80A	78	86	RFDNPVLPF	HLA-A*24:02	Kared et al.	J Clin Invest	2021
S	Beta	D80A	78	86	RFDNPVLPF	HLA-C*07:02	Saini et al.	Sci Immunol	2021
S	Beta	D80A	78	86	RFDNPVLPF	NA	Tarke et al.	Cell Rep Med	2021
S	Beta	D80A	79	92	FDNPVLPFNDGVYF	HLA-B*35:01	Tarke et al.	Cell Rep Med	2021
S	Beta	D215G	208	216	TPINLVRDL	NA	Snyder et al.	medRxiv	2020
S	Beta	D215G	208	216	TPINLVRDL	HLA-B*07:02	Tarke et al.	Cell Rep Med	2021
S	Beta	K417N	409	417	QIAPGQTGK	HLA-A*34:01	Tarke et al.	Cell Rep Med	2021
S	Beta	K417N	417	425	KIADYNYKL	HLA-A*02:01	Shomuradova et al.	Immunity	2020
S	Beta	E484K	481	489	NGVEGFNCY	NA	Snyder et al.	medRxiv	2020
S	Beta	N501Y	495	503	YGFQPTNGV	HLA-B*51:01	Tarke et al.	Cell Rep Med	2021
S	Beta	N501Y	497	505	FQPTNGVGY	NA	Snyder et al.	medRxiv	2020
S	Beta	N501Y	497	505	FQPTNGVGY	NA	Snyder et al.	medRxiv	2020
S	Beta	D614G	612	620	YQDVNCTEV	NA	Tarke et al.	Cell Rep Med	2021
S	Beta	A701V	695	707	YTMSLGAENSVAY	HLA-A*25:01	Tarke et al.	Cell Rep Med	2021
S	Beta	A701V	699	707	LGAENSVAY	NA	Tarke et al.	Cell Rep Med	2021
ORF1ab	Delta	V2930L	2924	2932	DASGKPVPY	NA	Tarke et al.	Cell Rep Med	2021
ORF1ab	Delta	T3646A	3638	3647	LFLLPSLATV	HLA-A*02:01	Saini et al.	Sci Immunol	2021
ORF1ab	Delta	T3646A	3639	3647	FLLPSLATV	HLA-A*02:01	Schulien et al.	Nat Med	2021
ORF1ab	Delta	T3646A	3644	3652	FLLPSLATV	HLA-C*07:01	Nagler et al.	Cell Rep	2021
ORF1ab	Delta	P4715L	4710	4718	STVFPPTSF	NA	Tarke et al.	Cell Rep Med	2021
ORF1ab	Delta	P4715L	4713	4721	FPPTSFGPL	NA	Snyder et al.	medRxiv	2020
ORF7a	Delta	V82A	76	85	QLRARSVSPK	HLA-A*03:01	Nelde et al.	Nat Immunol	2021
ORF7a	Delta	V82A	78	86	RARSVSPKL	HLA-B*07:02	Kared et al.	J Clin Invest	2021
S	Delta	T19R	17	24	NLTTRTQL	NA	Snyder et al.	medRxiv	2020
S	Delta	E156G	151	160	SWMESEFRVY	HLA-A*29:02	Tarke et al.	Cell Rep Med	2021
S	Delta	DEL157/158	151	160	SWMESEFRVY	HLA-A*29:02	Tarke et al.	Cell Rep Med	2021
S	Delta	L452R	444	453	KVGGNYNYLY	HLA-A*29:02	Tarke et al.	Cell Rep Med	2021
S	Delta	L452R	445	453	VGGNYNYLY	HLA-A*29:02	Tarke et al.	Cell Rep Med	2021
S	Delta	L452R	448	456	NYNYLYRLF	HLA-A*24:02	Gangaev et al.	Nat Commun	2021
S	Delta	L452R	448	456	NYNYLYRLF	HLA-A*24:02	Hu et al.	Genes Dis	2021
S	Delta	L452R	448	456	NYNYLYRLF	HLA-A*24:02	Hu et al.	Genes Dis	2021
S	Delta	L452R	448	456	NYNYLYRLF	HLA-A*24:02	Kared et al.	J Clin Invest	2021
S	Delta	L452R	448	456	NYNYLYRLF	HLA-A*24:02	Rowntree et al.	Immunol Cell Biol	2021
S	Delta	L452R	448	456	NYNYLYRLF	HLA-A*24:02	Rowntree et al.	Immunol Cell Biol	2021
S	Delta	L452R	448	456	NYNYLYRLF	HLA-A*24:02	Rowntree et al.	Immunol Cell Biol	2021
S	Delta	L452R	448	456	NYNYLYRLF	HLA-A*24:02	Tarke et al.	Cell Rep Med	2021
S	Delta	L452R	449	457	YNYLYRLFR	HLA-A*31:01	Tarke et al.	Cell Rep Med	2021
S	Delta	D614G	612	620	YQDVNCTEV	NA	Tarke et al.	Cell Rep Med	2021
S	Delta	P681R	677	685	QTNSPRRAR	HLA-A*31:01	Tarke et al.	Cell Rep Med	2021
S	Delta	P681R	680	688	SPRRARSVA	HLA-B*07:02	Schulien et al.	Nat Med	2021
S	Delta	P681R	680	687	SPRRARSV	HLA-B*08:01	Tarke et al.	Cell Rep Med	2021
N	Gamma	P80R	75	87	NTNSSPDDQIGYY	HLA-A*01:01	Tarke et al.	Cell Rep Med	2021
N	Gamma	P80R	77	87	NSSPDDQIGYY	HLA-A*01:01	Nagler et al.	Cell Rep	2021
N	Gamma	P80R	79	87	SPDDQIGYY	HLA-B*35:01	Tarke et al.	Cell Rep Med	2021
ORF1ab	Gamma	S1188L	1181	1191	NLYDKLVSSFL	HLA-A*02:01	Saini et al.	Sci Immunol	2021
ORF1ab	Gamma	S1188L	1182	1190	LYDKLVSSF	HLA-A*24:02	Takagi and Matsui	BioRxiv	2021
ORF1ab	Gamma	S1188L	1182	1190	LYDKLVSSF	NA	Tarke et al.	Cell Rep Med	2021
ORF1ab	Gamma	P4715L	4710	4718	STVFPPTSF	NA	Tarke et al.	Cell Rep Med	2021
ORF1ab	Gamma	P4715L	4713	4721	FPPTSFGPL	NA	Snyder et al.	medRxiv	2020
S	Gamma	L18F	17	24	NLTTRTQL	NA	Snyder et al.	medRxiv	2020
S	Gamma	T20N	17	24	NLTTRTQL	NA	Snyder et al.	medRxiv	2020
S	Gamma	P26S	24	32	LPPAYTNSF	NA	Snyder et al.	medRxiv	2020
S	Gamma	P26S	24	32	LPPAYTNSF	NA	Tarke et al.	Cell Rep Med	2021
S	Gamma	P26S	24	32	LPPAYTNSF	NA	Tarke et al.	Cell Rep Med	2021
S	Gamma	P26S	24	32	LPPAYTNSF	HLA-B*53:01	Tarke et al.	Cell Rep Med	2021
S	Gamma	D138Y	133	141	FQFCNDPFL	HLA-A*02:01	Zhang et al.	Cell Rep	2021
S	Gamma	K417T	409	417	QIAPGQTGK	HLA-A*34:01	Tarke et al.	Cell Rep Med	2021
S	Gamma	K417T	417	425	KIADYNYKL	HLA-A*02:01	Shomuradova et al.	Immunity	2020
S	Gamma	E484K	481	489	NGVEGFNCY	NA	Snyder et al.	medRxiv	2020
S	Gamma	N501Y	495	503	YGFQPTNGV	HLA-B*51:01	Tarke et al.	Cell Rep Med	2021
S	Gamma	N501Y	497	505	FQPTNGVGY	NA	Snyder et al.	medRxiv	2020
S	Gamma	N501Y	497	505	FQPTNGVGY	NA	Snyder et al.	medRxiv	2020
S	Gamma	D614G	612	620	YQDVNCTEV	NA	Tarke et al.	Cell Rep Med	2021
S	Gamma	H655Y	653	660	AEHVNNSY	HLA-B*44:02	Tarke et al.	Cell Rep Med	2021
S	Gamma	H655Y	653	660	AEHVNNSY	HLA-B*44:03	Tarke et al.	Cell Rep Med	2021
S	Gamma	T1027I	1019	1028	RASANLAATK	HLA-A*03:01	Tarke et al.	Cell Rep Med	2021
S	Gamma	V1176F	1173	1181	NASVVNIQK	HLA-A*34:01	Tarke et al.	Cell Rep Med	2021
N	Lambda	P13L	5	17	GPQNQRNAPRITF	HLA-B*07:02	Tarke et al.	Cell Rep Med	2021
N	Lambda	P13L	9	17	QRNAPRITF	HLA-C*07:02	Nelde et al.	Nat Immunol	2021
N	Lambda	P13L	9	17	QRNAPRITF	HLA-C*07:02	Nelde et al.	Nat Immunol	2021
N	Lambda	P13L	9	17	QRNAPRITF	HLA-B*27:05	Peng et al.	Nat Immunol	2020
N	Lambda	P13L	12	20	APRITFGGP	HLA-B*07:02	Weingarten-Gabbay et al.	Cell	2021
ORF1ab	Lambda	F2387V	2382	2391	RMYIFFASFY	HLA-A*03:01	Schulien et al.	Nat Med	2021
ORF1ab	Lambda	F2387V	2384	2392	YIFFASFYY	NA	Snyder et al.	medRxiv	2020
ORF1ab	Lambda	F2387V	2384	2392	YIFFASFYY	NA	Snyder et al.	medRxiv	2020
ORF1ab	Lambda	F2387V	2384	2392	YIFFASFYY	NA	Tarke et al.	Cell Rep Med	2021
ORF1ab	Lambda	L3201P	3196	3204	DVLLPLTQY	NA	Tarke et al.	Cell Rep Med	2021
ORF1ab	Lambda	L3201P	3199	3207	LPLTQYNRY	NA	Tarke et al.	Cell Rep Med	2021
ORF1ab	Lambda	P4715L	4710	4718	STVFPPTSF	NA	Tarke et al.	Cell Rep Med	2021
ORF1ab	Lambda	P4715L	4713	4721	FPPTSFGPL	NA	Snyder et al.	medRxiv	2020
S	Lambda	G75V	69	77	HVSGTNGTK	HLA-A*68:01	Tarke et al.	Cell Rep Med	2021
S	Lambda	G75V	69	77	HVSGTNGTK	HLA-A*34:01	Tarke et al.	Cell Rep Med	2021
S	Lambda	T76I	69	77	HVSGTNGTK	HLA-A*68:01	Tarke et al.	Cell Rep Med	2021
S	Lambda	T76I	69	77	HVSGTNGTK	HLA-A*34:01	Tarke et al.	Cell Rep Med	2021
S	Lambda	R246N	241	249	LLALHRSYL	NA	Snyder et al.	medRxiv	2020
S	Lambda	DEL247/253	241	249	LLALHRSYL	NA	Snyder et al.	medRxiv	2020
S	Lambda	L452Q	444	453	KVGGNYNYLY	HLA-A*29:02	Tarke et al.	Cell Rep Med	2021
S	Lambda	L452Q	445	453	VGGNYNYLY	HLA-A*29:02	Tarke et al.	Cell Rep Med	2021
S	Lambda	L452Q	448	456	NYNYLYRLF	HLA-A*24:02	Gangaev et al.	Nat Commun	2021
S	Lambda	L452Q	448	456	NYNYLYRLF	HLA-A*24:02	Hu et al.	Genes Dis	2021
S	Lambda	L452Q	448	456	NYNYLYRLF	HLA-A*24:02	Hu et al.	Genes Dis	2021
S	Lambda	L452Q	448	456	NYNYLYRLF	HLA-A*24:02	Kared et al.	J Clin Invest	2021
S	Lambda	L452Q	448	456	NYNYLYRLF	HLA-A*24:02	Rowntree et al.	Immunol Cell Biol	2021
S	Lambda	L452Q	448	456	NYNYLYRLF	HLA-A*24:02	Rowntree et al.	Immunol Cell Biol	2021
S	Lambda	L452Q	448	456	NYNYLYRLF	HLA-A*24:02	Rowntree et al.	Immunol Cell Biol	2021
S	Lambda	L452Q	448	456	NYNYLYRLF	HLA-A*24:02	Tarke et al.	Cell Rep Med	2021
S	Lambda	L452Q	449	457	YNYLYRLFR	HLA-A*31:01	Tarke et al.	Cell Rep Med	2021
S	Lambda	F490S	489	497	YFPLQSYGF	HLA-A*24:02	Saini et al.	Sci Immunol	2021
S	Lambda	F490S	489	497	YFPLQSYGF	NA	Snyder et al.	medRxiv	2020
S	Lambda	D614G	612	620	YQDVNCTEV	NA	Tarke et al.	Cell Rep Med	2021
S	Lambda	T859N	857	865	GLTVLPPLL	HLA-A*02:01	Tarke et al.	Cell Rep Med	2021
ORF1ab	Mu	T1055A	1048	1056	EAKKVKPTV	NA	Tarke et al.	Cell Rep Med	2021
ORF1ab	Mu	T1538I	1534	1544	SVYYTSNPTTF	HLA-A*24:02	Saini et al.	Sci Immunol	2021
ORF1ab	Mu	T1538I	1536	1544	YYTSNPTTF	HLA-A*24:02	Kared et al.	J Clin Invest	2021
ORF1ab	Mu	T1538I	1536	1544	YYTSNPTTF	HLA-A*24:02	Saini et al.	Sci Immunol	2021
ORF1ab	Mu	T1538I	1536	1544	YYTSNPTTF	HLA-A*24:02	Saini et al.	Sci Immunol	2021
ORF1ab	Mu	T1538I	1536	1544	YYTSNPTTF	HLA-A*24:02	Saini et al.	Sci Immunol	2021
ORF1ab	Mu	T1538I	1538	1546	TSNPTTFHL	NA	Tarke et al.	Cell Rep Med	2021
ORF1ab	Mu	P4715L	4710	4718	STVFPPTSF	NA	Tarke et al.	Cell Rep Med	2021
ORF1ab	Mu	P4715L	4713	4721	FPPTSFGPL	NA	Snyder et al.	medRxiv	2020
ORF3a	Mu	Q57H	57	65	QSASKIITL	HLA-B*08:01	Saini et al.	Sci Immunol	2021
ORF3a	Mu	Q57H	57	65	QSASKIITL	HLA-B*08:01	Tarke et al.	Cell Rep Med	2021
ORF8	Mu	T11K	6	13	FLGIITTV	HLA-A*02:01	Saini et al.	Sci Immunol	2021
ORF8	Mu	P38S	31	39	YVVDDPCPI	NA	Prakash et al.	J Immunol	2021
ORF8	Mu	P38S	33	42	VDDPCPIHFY	HLA-A*01:01	Saini et al.	Sci Immunol	2021
S	Mu	T95I	88	97	DGVYFASTEK	HLA-A*34:01	Tarke et al.	Cell Rep Med	2021
S	Mu	T95I	89	97	GVYFASTEK	HLA-A*03:01	Kared et al.	J Clin Invest	2021
S	Mu	T95I	89	97	GVYFASTEK	HLA-A*11:01	Kared et al.	J Clin Invest	2021
S	Mu	T95I	89	97	GVYFASTEK	HLA-A*68:01	Tarke et al.	Cell Rep Med	2021
S	Mu	T95I	95	104	TEKSNIIRGW	NA	Snyder et al.	medRxiv	2020
S	Mu	T95I	95	104	TEKSNIIRGW	HLA-B*44:02	Tarke et al.	Cell Rep Med	2021
S	Mu	T95I	95	104	TEKSNIIRGW	HLA-B*44:03	Tarke et al.	Cell Rep Med	2021
S	Mu	Y144S	142	150	GVYYHKNNK	HLA-A*03:01	Tarke et al.	Cell Rep Med	2021
S	Mu	Y145N	142	150	GVYYHKNNK	HLA-A*03:01	Tarke et al.	Cell Rep Med	2021
S	Mu	Y144S	142	150	GVYYHKNNK	HLA-A*11:01	Zhang et al.	Cell Rep	2021
S	Mu	Y145N	142	150	GVYYHKNNK	HLA-A*11:01	Zhang et al.	Cell Rep	2021
S	Mu	Y144S	144	152	YYHKNNKSW	HLA-A*24:02	Tarke et al.	Cell Rep Med	2021
S	Mu	Y145N	144	152	YYHKNNKSW	HLA-A*24:02	Tarke et al.	Cell Rep Med	2021
S	Mu	R346K	339	347	GEVFNATRF	NA	Tarke et al.	Cell Rep Med	2021
S	Mu	R346K	339	347	GEVFNATRF	HLA-B*44:02	Tarke et al.	Cell Rep Med	2021
S	Mu	R346K	339	347	GEVFNATRF	HLA-B*44:03	Tarke et al.	Cell Rep Med	2021
S	Mu	R346K	340	351	EVFNATRFASVY	HLA-A*26:01	Tarke et al.	Cell Rep Med	2021
S	Mu	R346K	343	351	NATRFASVY	NA	Tarke et al.	Cell Rep Med	2021
S	Mu	R346K	346	355	RFASVYAWNR	HLA-A*31:01	Tarke et al.	Cell Rep Med	2021
S	Mu	E484K	481	489	NGVEGFNCY	NA	Snyder et al.	medRxiv	2020
S	Mu	N501Y	495	503	YGFQPTNGV	HLA-B*51:01	Tarke et al.	Cell Rep Med	2021
S	Mu	N501Y	497	505	FQPTNGVGY	NA	Snyder et al.	medRxiv	2020
S	Mu	N501Y	497	505	FQPTNGVGY	NA	Snyder et al.	medRxiv	2020
S	Mu	D614G	612	620	YQDVNCTEV	NA	Tarke et al.	Cell Rep Med	2021
S	Mu	P681H	677	685	QTNSPRRAR	HLA-A*31:01	Tarke et al.	Cell Rep Med	2021
S	Mu	P681H	680	688	SPRRARSVA	HLA-B*07:02	Schulien et al.	Nat Med	2021
S	Mu	P681H	680	687	SPRRARSV	HLA-B*08:01	Tarke et al.	Cell Rep Med	2021
