## Supplementary Table S3 for "*In silico* analysis predicts a limited impact of SARS-CoV-2 variants on CD8 T cell recognition"

### Sheet: Raw data epitopes
Variant	Protein	Unique	WT	VAR	Mutation	Start	End	Length	HLA	IC 50 (nM) WT	IC 50 (nM) VAR	FC IC50	Binding affinity effect	Log2 FC Aff	Seq. Sim (BLOSUM35)	IEDB sim.	Immunogenicity WT (IEDB)	Immunogenicity VAR (IEDB)	Immunogenicity change	Domain	RBD	RBM	NTD
Alpha	ORF1ab	Y	KLINIIIWF	KLINITIWF	I2230T	2225	2233	9	HLA-A*32:01	161.41	47.52	0.294406	increase	-1.76412	0.935484	80-90	0.53331	0.44457	-0.08874	outside	FALSE	FALSE	FALSE
Alpha	ORF1ab	Y	GEAANFCAL	GEADNFCAL	A1708D	1705	1713	9	HLA-B*40:01	6.64	6.79	1.02259	neutral	0.0322283	0.932584	80-90	0.13333	0.11628	-0.01705	outside	FALSE	FALSE	FALSE
Alpha	ORF1ab	Y	IIWFLLLSV	TIWFLLLSV	I2230T	2230	2238	9	HLA-A*02:01	42.84	49.39	1.15289	neutral	0.20526	0.934066	80-90	0.06244	0.06244	0	outside	FALSE	FALSE	FALSE
Alpha	ORF1ab	N	IIWFLLLSV	TIWFLLLSV	I2230T	2230	2238	9	HLA-A*02:07	3260	4692.85	1.43952	neutral	0.525592	0.934066	80-90	0.06244	0.06244	0	outside	FALSE	FALSE	FALSE
Alpha	ORF1ab	Y	STVFPPTSF	STVFPLTSF	P4715L	4710	4718	9	NA	NA	NA	NA	NA	NA	0.853933	80-90	0.04606	0.04606	0	outside	FALSE	FALSE	FALSE
Alpha	ORF1ab	Y	FPPTSFGPL	FPLTSFGPL	P4715L	4713	4721	9	NA	NA	NA	NA	NA	NA	0.867347	80-90	0.00668	0.00668	0	outside	FALSE	FALSE	FALSE
Alpha	ORF1ab	Y	YYRARAGEAANF	YYRARAGEADNF	A1708D	1699	1710	12	NA	NA	NA	NA	NA	NA	0.948276	more90	0.34124	0.32694	-0.0143	outside	FALSE	FALSE	FALSE
Alpha	ORF8	Y	FLEYHDVRV	eliminated	Q27*	108	116	9	HLA-A*02:07	2098.54	NA	NA	eliminated	NA	0	eliminated	0.14624	eliminated	NA	NTD	FALSE	FALSE	TRUE
Alpha	ORF8	Y	IQYIDIGNY	eliminated	Q27*	71	79	9	NA	NA	NA	NA	eliminated	NA	0	eliminated	0.30442	eliminated	NA	NTD	FALSE	FALSE	TRUE
Alpha	ORF8	Y	LEYHDVRVVL	eliminated	Q27*	109	118	10	HLA-B*40:01	32.37	NA	NA	eliminated	NA	0	eliminated	0.20083	eliminated	NA	NTD	FALSE	FALSE	TRUE
Alpha	ORF8	Y	VDDPCPIHFY	eliminated	Q27*	33	42	10	HLA-A*01:01	1207.56	NA	NA	eliminated	NA	0	eliminated	0.15372	eliminated	NA	NTD	FALSE	FALSE	TRUE
Alpha	ORF8	Y	YIDIGNYTV	eliminated	Q27*	73	81	9	HLA-A*02:01	8.07	NA	NA	eliminated	NA	0	eliminated	0.18759	eliminated	NA	NTD	FALSE	FALSE	TRUE
Alpha	ORF8	Y	YVVDDPCPI	eliminated	Q27*	31	39	9	NA	NA	NA	NA	eliminated	NA	0	eliminated	-0.0051	eliminated	NA	NTD	FALSE	FALSE	TRUE
Alpha	S	Y	VLNDILSRL	VLNDILARL	S982A	976	984	9	HLA-A*02:01	22.77	12.95	0.568731	neutral	-0.814182	0.9625	80-90	0.03	0.20264	0.17264	outside	FALSE	FALSE	FALSE
Alpha	S	N	IPTNFTISV	IPINFTISV	T716I	714	722	9	HLA-B*51:01	156.49	93.51	0.597546	neutral	-0.742878	0.927711	80-90	0.17229	0.20289	0.0306	outside	FALSE	FALSE	FALSE
Alpha	S	Y	NSIAIPTNF	NSIAIPINF	T716I	710	718	9	HLA-B*57:01	1334.82	967.58	0.724877	neutral	-0.464192	0.927711	80-90	0.23071	0.31027	0.07956	outside	FALSE	FALSE	FALSE
Alpha	S	Y	SVLNDILSR	SVLNDILAR	S982A	975	983	9	HLA-A*68:01	109.46	92.53	0.845332	neutral	-0.242411	0.962025	80-90	0.03075	0.15027	0.11952	outside	FALSE	FALSE	FALSE
Alpha	S	Y	IPTNFTISV	IPINFTISV	T716I	714	722	9	HLA-B*07:02	188.01	167.76	0.892293	neutral	-0.164411	0.927711	80-90	0.17229	0.20289	0.0306	outside	FALSE	FALSE	FALSE
Alpha	S	Y	IAIPTNFTI	IAIPINFTI	T716I	712	720	9	HLA-B*51:01	209.32	188.63	0.901156	neutral	-0.150151	0.927711	80-90	0.18523	0.27703	0.0918	outside	FALSE	FALSE	FALSE
Alpha	S	Y	QTNSPRRAR	QTNSHRRAR	P681H	677	685	9	HLA-A*31:01	34.82	33.02	0.948306	neutral	-0.0765761	0.875	80-90	-0.06411	-0.02181	0.0423	outside	FALSE	FALSE	FALSE
Alpha	S	Y	YGFQPTNGV	YGFQPTYGV	N501Y	495	503	9	HLA-B*51:01	3488.49	3540.97	1.01504	neutral	0.0215419	0.905263	80-90	-0.03848	-0.03614	0.00234	RBM	TRUE	TRUE	FALSE
Alpha	S	Y	SPRRARSV	SHRRARSV	P681H	680	687	8	HLA-B*08:01	428.5	2448.67	5.71452	decrease	2.51463	0.857143	80-90	0.01608	0.01608	0	outside	FALSE	FALSE	FALSE
Alpha	S	Y	GVYYHKNNK	GVYHKNNK	DEL144/144	142	150	9	HLA-A*03:01	27.86	2231.36	80.0919	decrease	6.32358	0	less80	-0.18566	-0.1902	-0.00454	NTD	FALSE	FALSE	TRUE
Alpha	S	N	GVYYHKNNK	GVYHKNNK	DEL144/144	142	150	9	HLA-A*11:01	51.94	5741.75	110.546	decrease	6.7885	0	less80	-0.18566	-0.1902	-0.00454	NTD	FALSE	FALSE	TRUE
Alpha	S	Y	YYHKNNKSW	YHKNNKSW	DEL144/144	144	152	9	HLA-A*24:02	116.89	20301.5	173.68	decrease	7.44029	0	more90	-0.49755	-0.42543	0.07212	NTD	FALSE	FALSE	TRUE
Alpha	S	Y	SPRRARSVA	SHRRARSVA	P681H	680	688	9	HLA-B*07:02	4.65	4721.01	1015.27	decrease	9.98765	0.857143	80-90	0.0402	0.0402	0	outside	FALSE	FALSE	FALSE
Alpha	S	N	HVSGTNGTK	SGTNGTK	DEL69/70	69	77	9	HLA-A*68:01	54.93	NA	NA	decrease	NA	0	more90	0.06339	0.07563	0.01224	NTD	FALSE	FALSE	TRUE
Alpha	S	Y	HVSGTNGTK	SGTNGTK	DEL69/70	69	77	9	HLA-A*34:01	402.28	NA	NA	decrease	NA	0	more90	0.06339	0.07563	0.01224	NTD	FALSE	FALSE	TRUE
Alpha	S	Y	YQDVNCTEV	YQGVNCTEV	D614G	612	620	9	NA	NA	NA	NA	NA	NA	0.897959	80-90	0.08295	0.08675	0.0038	outside	FALSE	FALSE	FALSE
Alpha	S	Y	FQPTNGVGY	FQPTYGVGY	N501Y	497	505	9	NA	NA	NA	NA	NA	NA	0.905263	80-90	0.1157	0.1184	0.0027	RBM	TRUE	TRUE	FALSE
Beta	ORF1ab	Y	SALNHTKKW	SALNHTKNW	K1655N	1648	1656	9	HLA-B*57:01	110.92	92.69	0.835647	neutral	-0.259034	0.94382	80-90	-0.25007	-0.12785	0.12222	outside	FALSE	FALSE	FALSE
Beta	ORF1ab	Y	MSALNHTKKW	MSALNHTKNW	K1655N	1647	1656	10	HLA-B*57:01	16.14	14.07	0.871747	neutral	-0.198018	0.949495	more90	-0.24472	-0.1225	0.12222	outside	FALSE	FALSE	FALSE
Beta	ORF1ab	Y	MSALNHTKK	MSALNHTKN	K1655N	1647	1655	9	HLA-A*30:01	101.82	7035.29	69.0954	decrease	6.11052	0.935897	80-90	-0.06755	-0.06755	0	outside	FALSE	FALSE	FALSE
Beta	ORF1ab	Y	STVFPPTSF	STVFPLTSF	P4715L	4710	4718	9	NA	NA	NA	NA	NA	NA	0.853933	80-90	0.04606	0.04606	0	outside	FALSE	FALSE	FALSE
Beta	ORF1ab	Y	FPPTSFGPL	FPLTSFGPL	P4715L	4713	4721	9	NA	NA	NA	NA	NA	NA	0.867347	80-90	0.00668	0.00668	0	outside	FALSE	FALSE	FALSE
Beta	S	N	RFDNPVLPF	RFANPVLPF	D80A	78	86	9	HLA-C*07:02	1004.35	412.75	0.410962	increase	-1.28292	0.91	80-90	0.01291	0.01841	0.0055	NTD	FALSE	FALSE	TRUE
Beta	ORF3a	Y	QSASKIITL	HSASKIITL	Q57H	57	65	9	HLA-B*08:01	1788.49	572.51	0.320108	increase	-1.64337	0.888889	80-90	-0.10349	-0.10349	0	NTD	FALSE	FALSE	TRUE
Beta	S	Y	RFDNPVLPF	RFANPVLPF	D80A	78	86	9	HLA-A*24:02	457.93	34.33	0.0749678	increase	-3.73759	0.91	80-90	0.01291	0.01841	0.0055	NTD	FALSE	FALSE	TRUE
Beta	S	Y	TPINLVRDL	TPINLVRGL	D215G	208	216	9	HLA-B*07:02	213.27	118.91	0.557556	neutral	-0.842811	0.883721	80-90	0.12139	0.12823	0.00684	outside	FALSE	FALSE	FALSE
Beta	S	Y	FDNPVLPFNDGVYF	FANPVLPFNDGVYF	D80A	79	92	14	HLA-B*35:01	64.84	64.73	0.998304	neutral	-0.00244959	0.941176	more90	0.19922	0.19922	0	NTD	FALSE	FALSE	TRUE
Beta	S	Y	YGFQPTNGV	YGFQPTYGV	N501Y	495	503	9	HLA-B*51:01	3488.49	3540.97	1.01504	neutral	0.0215419	0.905263	80-90	-0.03848	-0.03614	0.00234	RBM	TRUE	TRUE	FALSE
Beta	S	Y	YTMSLGAENSVAY	YTMSLGVENSVAY	A701V	695	707	13	HLA-A*25:01	2087.11	2588.06	1.24002	neutral	0.310364	0.956897	more90	-0.17	-0.1679	0.0021	outside	FALSE	FALSE	FALSE
Beta	S	Y	KIADYNYKL	NIADYNYKL	K417N	417	425	9	HLA-A*02:01	23.08	110.85	4.80286	decrease	2.26389	0.940476	80-90	-0.10379	-0.10379	0	RBD	TRUE	FALSE	FALSE
Beta	S	Y	QIAPGQTGK	QIAPGQTGN	K417N	409	417	9	HLA-A*34:01	1391.56	15909.6	11.4329	decrease	3.51512	0.94186	80-90	-0.02194	-0.02194	0	RBD	TRUE	FALSE	FALSE
Beta	S	Y	YQDVNCTEV	YQGVNCTEV	D614G	612	620	9	NA	NA	NA	NA	NA	NA	0.897959	80-90	0.08295	0.08675	0.0038	outside	FALSE	FALSE	FALSE
Beta	S	Y	FQPTNGVGY	FQPTYGVGY	N501Y	497	505	9	NA	NA	NA	NA	NA	NA	0.905263	80-90	0.1157	0.1184	0.0027	RBM	TRUE	TRUE	FALSE
Beta	S	Y	LGAENSVAY	LGVENSVAY	A701V	699	707	9	NA	NA	NA	NA	NA	NA	0.936709	80-90	0.00912	0.00982	0.0007	outside	FALSE	FALSE	FALSE
Beta	S	Y	NGVEGFNCY	NGVKGFNCY	E484K	481	489	9	NA	NA	NA	NA	NA	NA	0.950495	80-90	0.22039	-0.09736	-0.31775	RBM	TRUE	TRUE	FALSE
Gamma	N	Y	NSSPDDQIGYY	NSSRDDQIGYY	P80R	77	87	11	HLA-A*01:01	71.18	71.63	1.00632	neutral	0.00909201	0.895652	more90	0.01726	0.0805	0.06324	NTD	FALSE	FALSE	TRUE
Gamma	N	Y	NTNSSPDDQIGYY	NTNSSRDDQIGYY	P80R	75	87	13	HLA-A*01:01	43.53	43.94	1.00942	neutral	0.0135248	0.908397	more90	-0.25835	-0.19715	0.0612	NTD	FALSE	FALSE	TRUE
Gamma	N	Y	SPDDQIGYY	SRDDQIGYY	P80R	79	87	9	HLA-B*35:01	101.36	17780.6	175.42	decrease	7.45467	0.878788	80-90	0.06844	0.06844	0	NTD	FALSE	FALSE	TRUE
Gamma	ORF1ab	Y	NLYDKLVSSFL	NLYDKLVLSFL	S1188L	1181	1191	11	HLA-A*02:01	64.66	54.26	0.839159	neutral	-0.252984	0.939394	more90	-0.38643	-0.24114	0.14529	outside	FALSE	FALSE	FALSE
Gamma	ORF1ab	Y	LYDKLVSSF	LYDKLVLSF	S1188L	1182	1190	9	HLA-A*24:02	76.96	70.06	0.910343	neutral	-0.135518	0.926829	80-90	-0.41802	-0.28776	0.13026	outside	FALSE	FALSE	FALSE
Gamma	ORF1ab	Y	STVFPPTSF	STVFPLTSF	P4715L	4710	4718	9	NA	NA	NA	NA	NA	NA	0.853933	80-90	0.04606	0.04606	0	outside	FALSE	FALSE	FALSE
Gamma	ORF1ab	Y	FPPTSFGPL	FPLTSFGPL	P4715L	4713	4721	9	NA	NA	NA	NA	NA	NA	0.867347	80-90	0.00668	0.00668	0	outside	FALSE	FALSE	FALSE
Gamma	S	N	AEHVNNSY	AEYVNNSY	H655Y	653	660	8	HLA-B*44:03	1019.82	577.42	0.566198	neutral	-0.820622	0.848101	80-90	-0.09997	-0.11167	-0.0117	outside	FALSE	FALSE	FALSE
Gamma	S	Y	LPPAYTNSF	LPSAYTNSF	P26S	24	32	9	HLA-B*53:01	366.45	18.4	0.0502115	increase	-4.31584	0.868132	80-90	-0.03341	-0.08351	-0.0501	NTD	FALSE	FALSE	TRUE
Gamma	S	Y	NASVVNIQK	NASFVNIQK	V1176F	1173	1181	9	HLA-A*34:01	1285.3	578.61	0.450175	increase	-1.15144	0.948052	80-90	0.06659	0.14285	0.07626	outside	FALSE	FALSE	FALSE
Gamma	S	Y	FQFCNDPFL	FQFCNYPFL	D138Y	133	141	9	HLA-A*02:01	10.54	6.76	0.641366	neutral	-0.64078	0.908257	80-90	0.05737	0.03301	-0.02436	NTD	FALSE	FALSE	TRUE
Gamma	S	Y	AEHVNNSY	AEYVNNSY	H655Y	653	660	8	HLA-B*44:02	1037.87	904.34	0.871342	neutral	-0.198689	0.848101	80-90	-0.09997	-0.11167	-0.0117	outside	FALSE	FALSE	FALSE
Gamma	S	Y	YGFQPTNGV	YGFQPTYGV	N501Y	495	503	9	HLA-B*51:01	3488.49	3540.97	1.01504	neutral	0.0215419	0.905263	80-90	-0.03848	-0.03614	0.00234	RBM	TRUE	TRUE	FALSE
Gamma	S	Y	RASANLAATK	RASANLAAIK	T1027I	1019	1028	10	HLA-A*03:01	85.06	98.71	1.16047	neutral	0.214715	0.922078	more90	0.0611	0.11618	0.05508	outside	FALSE	FALSE	FALSE
Gamma	S	Y	KIADYNYKL	TIADYNYKL	K417T	417	425	9	HLA-A*02:01	23.08	69.17	2.99697	decrease	1.5835	0.940476	80-90	-0.10379	-0.10379	0	RBD	TRUE	FALSE	FALSE
Gamma	S	Y	QIAPGQTGK	QIAPGQTGT	K417T	409	417	9	HLA-A*34:01	1391.56	7382.15	5.30495	decrease	2.40734	0.94186	80-90	-0.02194	-0.02194	0	RBD	TRUE	FALSE	FALSE
Gamma	S	Y	NLTTRTQL	NFTNRTQL	L18F, T20N	17	24	8	NA	NA	NA	NA	NA	NA	0.882353	less80	0.04084	-0.00473	-0.04557	NTD	FALSE	FALSE	TRUE
Gamma	S	Y	YQDVNCTEV	YQGVNCTEV	D614G	612	620	9	NA	NA	NA	NA	NA	NA	0.897959	80-90	0.08295	0.08675	0.0038	outside	FALSE	FALSE	FALSE
Gamma	S	Y	FQPTNGVGY	FQPTYGVGY	N501Y	497	505	9	NA	NA	NA	NA	NA	NA	0.905263	80-90	0.1157	0.1184	0.0027	RBM	TRUE	TRUE	FALSE
Gamma	S	Y	NGVEGFNCY	NGVKGFNCY	E484K	481	489	9	NA	NA	NA	NA	NA	NA	0.950495	80-90	0.22039	-0.09736	-0.31775	RBM	TRUE	TRUE	FALSE
Delta	ORF1ab	Y	FLLPSLATV	FLLPSLAAV	T3646A	3639	3647	9	HLA-A*02:01	2.41	2.15	0.892116	neutral	-0.164696	0.9375	80-90	-0.1306	-0.13042	0.00018	outside	FALSE	FALSE	FALSE
Delta	ORF1ab	Y	LFLLPSLATV	LFLLPSLAAV	T3646A	3638	3647	10	HLA-A*02:01	6.08	5.54	0.911184	neutral	-0.134185	0.943182	more90	-0.1414	-0.14122	0.00018	outside	FALSE	FALSE	FALSE
Delta	ORF1ab	N	FLLPSLATV	FLLPSLAAV	T3646A	3644	3652	9	HLA-C*07:01	2938.63	3942.61	1.34165	neutral	0.424007	0.9375	80-90	-0.1306	-0.13042	0.00018	outside	FALSE	FALSE	FALSE
Delta	ORF1ab	Y	STVFPPTSF	STVFPLTSF	P4715L	4710	4718	9	NA	NA	NA	NA	NA	NA	0.853933	80-90	0.04606	0.04606	0	outside	FALSE	FALSE	FALSE
Delta	ORF1ab	Y	FPPTSFGPL	FPLTSFGPL	P4715L	4713	4721	9	NA	NA	NA	NA	NA	NA	0.867347	80-90	0.00668	0.00668	0	outside	FALSE	FALSE	FALSE
Delta	ORF1ab	Y	DASGKPVPY	DASGKPLPY	V2930L	2924	2932	9	NA	NA	NA	NA	NA	NA	0.967391	80-90	-0.21168	-0.25588	-0.0442	outside	FALSE	FALSE	FALSE
Delta	ORF7a	Y	RARSVSPKL	RARSASPKL	V82A	78	86	9	HLA-B*07:02	42.97	32.13	0.747731	neutral	-0.419409	0.938272	80-90	-0.40056	-0.40266	-0.0021	NTD	FALSE	FALSE	TRUE
Delta	ORF7a	Y	QLRARSVSPK	QLRARSASPK	V82A	76	85	10	HLA-A*03:01	41.23	55.46	1.34514	neutral	0.427753	0.945652	more90	-0.16177	-0.1638	-0.00203	NTD	FALSE	FALSE	TRUE
Delta	S	Y	YNYLYRLFR	YNYRYRLFR	L452R	449	457	9	HLA-A*31:01	15.66	11.76	0.750958	neutral	-0.413196	0.928571	80-90	0.0918	0.15504	0.06324	RBM	TRUE	TRUE	FALSE
Delta	S	Y	QTNSPRRAR	QTNSRRRAR	P681R	677	685	9	HLA-A*31:01	34.82	56.29	1.6166	neutral	0.692962	0.863636	80-90	-0.06411	-0.00291	0.0612	outside	FALSE	FALSE	FALSE
Delta	S	Y	SPRRARSV	SRRRARSV	P681R	680	687	8	HLA-B*08:01	428.5	1510.44	3.52495	decrease	1.8176	0.844156	80-90	0.01608	0.01608	0	outside	FALSE	FALSE	FALSE
Delta	S	Y	KVGGNYNYLY	KVGGNYNYRY	L452R	444	453	10	HLA-A*29:02	100.91	505.29	5.00733	decrease	2.32404	0.930693	more90	0.01951	0.05623	0.03672	RBM	TRUE	TRUE	FALSE
Delta	S	Y	NYNYLYRLF	NYNYRYRLF	L452R	448	456	9	HLA-A*24:02	21.47	108.48	5.05263	decrease	2.33703	0.927083	80-90	0.0171	0.0783	0.0612	RBM	TRUE	TRUE	FALSE
Delta	S	Y	VGGNYNYLY	VGGNYNYRY	L452R	445	453	9	HLA-A*29:02	94.34	518.62	5.49735	decrease	2.45874	0.925532	80-90	-0.0148	0.02192	0.03672	RBM	TRUE	TRUE	FALSE
Delta	S	Y	SWMESEFRVY	SWMESGVY	E156G, DEL157/158	151	160	10	HLA-A*29:02	49.07	2195.39	44.74	decrease	5.48349	0	less80	0.15815	-0.05061	-0.20876	NTD	FALSE	FALSE	TRUE
Delta	S	Y	SPRRARSVA	SRRRARSVA	P681R	680	688	9	HLA-B*07:02	4.65	4441.78	955.222	decrease	9.89969	0.857143	80-90	0.0402	0.0402	0	outside	FALSE	FALSE	FALSE
Delta	S	Y	NLTTRTQL	NLRTRTQL	T19R	17	24	8	NA	NA	NA	NA	NA	NA	0.897059	80-90	0.04084	0.04504	0.0042	NTD	FALSE	FALSE	TRUE
Delta	S	Y	YQDVNCTEV	YQGVNCTEV	D614G	612	620	9	NA	NA	NA	NA	NA	NA	0.897959	80-90	0.08295	0.08675	0.0038	outside	FALSE	FALSE	FALSE
Lambda	N	Y	QRNAPRITF	QRNALRITF	P13L	9	17	9	HLA-B*27:05	509.43	83.06	0.163045	increase	-2.61666	0.857143	80-90	0.21019	0.21019	0	NTD	FALSE	FALSE	TRUE
Lambda	N	N	QRNAPRITF	QRNALRITF	P13L	9	17	9	HLA-C*07:02	477.25	268.97	0.563583	neutral	-0.8273	0.857143	80-90	0.21019	0.21019	0	NTD	FALSE	FALSE	TRUE
Lambda	N	Y	GPQNQRNAPRITF	GPQNQRNALRITF	P13L	5	17	13	HLA-B*07:02	640.27	952.26	1.48728	neutral	0.572675	0.903704	more90	0.09821	0.09821	0	NTD	FALSE	FALSE	TRUE
Lambda	N	Y	APRITFGGP	ALRITFGGP	P13L	12	20	9	HLA-B*07:02	570.66	25521.2	44.7222	decrease	5.48292	0.861702	80-90	0.34712	0.34712	0	NTD	FALSE	FALSE	TRUE
Lambda	ORF1ab	Y	RMYIFFASFY	RMYIFVASFY	F2387V	2382	2391	10	HLA-A*03:01	10.74	10.89	1.01397	neutral	0.02001	0.933962	more90	0.32633	0.25253	-0.0738	outside	FALSE	FALSE	FALSE
Lambda	S	N	HVSGTNGTK	HVSGTNVIK	G75V, T76I	69	77	9	HLA-A*68:01	54.93	22.63	0.411979	increase	-1.27936	0.804878	less80	0.06339	0.12471	0.06132	NTD	FALSE	FALSE	TRUE
Lambda	ORF1ab	Y	STVFPPTSF	STVFPLTSF	P4715L	4710	4718	9	NA	NA	NA	NA	NA	NA	0.853933	80-90	0.04606	0.04606	0	outside	FALSE	FALSE	FALSE
Lambda	ORF1ab	Y	FPPTSFGPL	FPLTSFGPL	P4715L	4713	4721	9	NA	NA	NA	NA	NA	NA	0.867347	80-90	0.00668	0.00668	0	outside	FALSE	FALSE	FALSE
Lambda	ORF1ab	Y	DVLLPLTQY	DVLLPPTQY	L3201P	3196	3204	9	NA	NA	NA	NA	NA	NA	0.910112	80-90	-0.07092	-0.07092	0	outside	FALSE	FALSE	FALSE
Lambda	ORF1ab	Y	LPLTQYNRY	LPPTQYNRY	L3201P	3199	3207	9	NA	NA	NA	NA	NA	NA	0.914894	80-90	-0.05604	-0.05604	0	outside	FALSE	FALSE	FALSE
Lambda	ORF1ab	Y	YIFFASFYY	YIFVASFYY	F2387V	2384	2392	9	NA	NA	NA	NA	NA	NA	0.928571	80-90	0.13481	0.05855	-0.07626	outside	FALSE	FALSE	FALSE
Lambda	S	Y	GLTVLPPLL	GLNVLPPLL	T859N	857	865	9	HLA-A*02:01	100.5	84.83	0.84408	neutral	-0.244549	0.94186	80-90	0.01706	0.00236	-0.0147	outside	FALSE	FALSE	FALSE
Lambda	S	Y	YNYLYRLFR	YNYQYRLFR	L452Q	449	457	9	HLA-A*31:01	15.66	20.69	1.3212	neutral	0.401849	0.928571	80-90	0.0918	-0.0136	-0.1054	RBM	TRUE	TRUE	FALSE
Lambda	S	Y	HVSGTNGTK	HVSGTNVIK	G75V, T76I	69	77	9	HLA-A*34:01	402.28	534.83	1.3295	neutral	0.41088	0.804878	less80	0.06339	0.12471	0.06132	NTD	FALSE	FALSE	TRUE
Lambda	S	Y	NYNYLYRLF	NYNYQYRLF	L452Q	448	456	9	HLA-A*24:02	21.47	58.33	2.71681	decrease	1.44192	0.927083	80-90	0.0171	-0.0849	-0.102	RBM	TRUE	TRUE	FALSE
Lambda	S	Y	KVGGNYNYLY	KVGGNYNYQY	L452Q	444	453	10	HLA-A*29:02	100.91	423.06	4.19245	decrease	2.06779	0.930693	more90	0.01951	-0.04169	-0.0612	RBM	TRUE	TRUE	FALSE
Lambda	S	Y	VGGNYNYLY	VGGNYNYQY	L452Q	445	453	9	HLA-A*29:02	94.34	463.94	4.91774	decrease	2.298	0.925532	80-90	-0.0148	-0.076	-0.0612	RBM	TRUE	TRUE	FALSE
Lambda	S	Y	YFPLQSYGF	YSPLQSYGF	F490S	489	497	9	HLA-A*24:02	50.87	655.05	12.8769	decrease	3.68672	0.91	80-90	-0.26661	-0.26661	0	RBM	TRUE	TRUE	FALSE
Lambda	S	Y	LLALHRSYL	LLALHNSYL	R246N	241	249	9	NA	NA	NA	NA	NA	NA	0.895349	80-90	-0.06002	-0.11483	-0.05481	outside	FALSE	FALSE	FALSE
Lambda	S	Y	YQDVNCTEV	YQGVNCTEV	D614G	612	620	9	NA	NA	NA	NA	NA	NA	0.897959	80-90	0.08295	0.08675	0.0038	outside	FALSE	FALSE	FALSE
Mu	ORF1ab	Y	SVYYTSNPTTF	SVYYISNPTTF	T1538I	1534	1544	11	HLA-A*24:02	304.26	116.39	0.382535	increase	-1.38634	0.942857	more90	-0.08952	0.00228	0.0918	outside	FALSE	FALSE	FALSE
Mu	ORF1ab	Y	YYTSNPTTF	YYISNPTTF	T1538I	1536	1544	9	HLA-A*24:02	14.03	6.48	0.461867	increase	-1.11445	0.932584	80-90	-0.11517	-0.08457	0.0306	outside	FALSE	FALSE	FALSE
Mu	ORF1ab	Y	STVFPPTSF	STVFPLTSF	P4715L	4710	4718	9	NA	NA	NA	NA	NA	NA	0.853933	80-90	0.04606	0.04606	0	outside	FALSE	FALSE	FALSE
Mu	ORF1ab	Y	FPPTSFGPL	FPLTSFGPL	P4715L	4713	4721	9	NA	NA	NA	NA	NA	NA	0.867347	80-90	0.00668	0.00668	0	outside	FALSE	FALSE	FALSE
Mu	ORF1ab	Y	TSNPTTFHL	ISNPTTFHL	T1538I	1538	1546	9	NA	NA	NA	NA	NA	NA	0.931034	80-90	0.17878	0.17878	0	outside	FALSE	FALSE	FALSE
Mu	S	N	GVYFASTEK	GVYFASIEK	T95I	89	97	9	HLA-A*11:01	9.66	6.98	0.722567	neutral	-0.468796	0.925926	80-90	0.09023	0.16979	0.07956	NTD	FALSE	FALSE	TRUE
Mu	S	N	GVYFASTEK	GVYFASIEK	T95I	89	97	9	HLA-A*68:01	94.92	79.99	0.84271	neutral	-0.246892	0.925926	80-90	0.09023	0.16979	0.07956	NTD	FALSE	FALSE	TRUE
Mu	ORF1ab	Y	EAKKVKPTV	EAKKVKPAV	T1055A	1048	1056	9	NA	NA	NA	NA	NA	NA	0.934211	80-90	-0.43648	-0.4363	0.00018	outside	FALSE	FALSE	FALSE
Mu	ORF3a	Y	QSASKIITL	HSASKIITL	Q57H	57	65	9	HLA-B*08:01	1788.49	572.51	0.320108	increase	-1.64337	0.888889	80-90	-0.10349	-0.10349	0	NTD	FALSE	FALSE	TRUE
Mu	ORF8	Y	VDDPCPIHFY	VDDPCSIHFY	P38S	33	42	10	HLA-A*01:01	1207.56	722.96	0.598695	neutral	-0.740107	0.906977	more90	0.15372	0.00342	-0.1503	NTD	FALSE	FALSE	TRUE
Mu	S	N	GEVFNATRF	GEVFNATKF	R346K	339	347	9	HLA-B*44:03	136.33	132.82	0.974254	neutral	-0.0376307	0.930233	80-90	0.22473	0.06849	-0.15624	RBD	TRUE	FALSE	FALSE
Mu	ORF8	Y	FLGIITTV	FLGIIKTV	T11K	6	13	8	HLA-A*02:01	42.5	300.8	7.07765	decrease	2.82327	0.929577	80-90	0.34382	0.10428	-0.23954	NTD	FALSE	FALSE	TRUE
Mu	ORF8	Y	YVVDDPCPI	YVVDDPCSI	P38S	31	39	9	NA	NA	NA	NA	NA	NA	0.890909	80-90	-0.0051	-0.09528	-0.09018	NTD	FALSE	FALSE	TRUE
Mu	S	Y	GVYFASTEK	GVYFASIEK	T95I	89	97	9	HLA-A*03:01	19.15	17.74	0.926371	neutral	-0.110338	0.925926	80-90	0.09023	0.16979	0.07956	NTD	FALSE	FALSE	TRUE
Mu	S	Y	GEVFNATRF	GEVFNATKF	R346K	339	347	9	HLA-B*44:02	158.6	150.36	0.948045	neutral	-0.076972	0.930233	80-90	0.22473	0.06849	-0.15624	RBD	TRUE	FALSE	FALSE
Mu	S	N	TEKSNIIRGW	IEKSNIIRGW	T95I	95	104	10	HLA-B*44:03	33.62	84.97	2.52736	decrease	1.33763	0.939394	more90	0.07559	0.07559	0	NTD	FALSE	FALSE	TRUE
Mu	S	Y	QTNSPRRAR	QTNSHRRAR	P681H	677	685	9	HLA-A*31:01	34.82	33.02	0.948306	neutral	-0.0765761	0.875	80-90	-0.06411	-0.02181	0.0423	outside	FALSE	FALSE	FALSE
Mu	S	N	GVYYHKNNK	GVSNHKNNK	Y144S, Y145N	142	150	9	HLA-A*11:01	51.94	225.21	4.33596	decrease	2.11635	0.795699	less80	-0.18566	-0.24095	-0.05529	NTD	FALSE	FALSE	TRUE
Mu	S	Y	YGFQPTNGV	YGFQPTYGV	N501Y	495	503	9	HLA-B*51:01	3488.49	3540.97	1.01504	neutral	0.0215419	0.905263	80-90	-0.03848	-0.03614	0.00234	RBM	TRUE	TRUE	FALSE
Mu	S	Y	EVFNATRFASVY	EVFNATKFASVY	R346K	340	351	12	HLA-A*26:01	56.1	61.21	1.09109	neutral	0.125767	0.946429	more90	0.19312	-0.06728	-0.2604	RBD	TRUE	FALSE	FALSE
Mu	S	Y	DGVYFASTEK	DGVYFASIEK	T95I	88	97	10	HLA-A*34:01	561.37	708.35	1.26182	neutral	0.33551	0.934783	more90	0.09731	0.17687	0.07956	NTD	FALSE	FALSE	TRUE
Mu	S	Y	RFASVYAWNR	KFASVYAWNR	R346K	346	355	10	HLA-A*31:01	7.47	9.7	1.29853	neutral	0.376877	0.943925	more90	0.10282	0.10282	0	RBD	TRUE	FALSE	FALSE
Mu	S	Y	TEKSNIIRGW	IEKSNIIRGW	T95I	95	104	10	HLA-B*44:02	20.3	55.08	2.7133	decrease	1.44005	0.939394	more90	0.07559	0.07559	0	NTD	FALSE	FALSE	TRUE
Mu	S	Y	SPRRARSV	SHRRARSV	P681H	680	687	8	HLA-B*08:01	428.5	2448.67	5.71452	decrease	2.51463	0.857143	80-90	0.01608	0.01608	0	outside	FALSE	FALSE	FALSE
Mu	S	Y	GVYYHKNNK	GVSNHKNNK	Y144S, Y145N	142	150	9	HLA-A*03:01	27.86	337.9	12.1285	decrease	3.60033	0.795699	less80	-0.18566	-0.24095	-0.05529	NTD	FALSE	FALSE	TRUE
Mu	S	Y	YYHKNNKSW	SNHKNNKSW	Y144S, Y145N	144	152	9	HLA-A*24:02	116.89	26669.6	228.16	decrease	7.8339	0.813725	less80	-0.49755	-0.49755	0	NTD	FALSE	FALSE	TRUE
Mu	S	Y	SPRRARSVA	SHRRARSVA	P681H	680	688	9	HLA-B*07:02	4.65	4721.01	1015.27	decrease	9.98765	0.869048	80-90	0.0402	0.0402	0	outside	FALSE	FALSE	FALSE
Mu	S	Y	YQDVNCTEV	YQGVNCTEV	D614G	612	620	9	NA	NA	NA	NA	NA	NA	0.897959	80-90	0.08295	0.08675	0.0038	outside	FALSE	FALSE	FALSE
Mu	S	Y	FQPTNGVGY	FQPTYGVGY	N501Y	497	505	9	NA	NA	NA	NA	NA	NA	0.905263	80-90	0.1157	0.1184	0.0027	RBM	TRUE	TRUE	FALSE
Mu	S	Y	NATRFASVY	NATKFASVY	R346K	343	351	9	NA	NA	NA	NA	NA	NA	0.926829	80-90	0.10001	-0.16907	-0.26908	RBD	TRUE	FALSE	FALSE
Mu	S	Y	NGVEGFNCY	NGVKGFNCY	E484K	481	489	9	NA	NA	NA	NA	NA	NA	0.950495	80-90	0.22039	-0.09736	-0.31775	RBM	TRUE	TRUE	FALSE
AY.4.2	ORF1ab	Y	FLLPSLATV	FLLPSLAAV	T3646A	3639	3647	9	HLA-A*02:01	2.41	2.15	0.892116	neutral	-0.164696	0.9375	80-90	-0.1306	-0.13042	0.00018	outside	FALSE	FALSE	FALSE
AY.4.2	ORF1ab	Y	LFLLPSLATV	LFLLPSLAAV	T3646A	3638	3647	10	HLA-A*02:01	6.08	5.54	0.911184	neutral	-0.134185	0.943182	more90	-0.1414	-0.14122	0.00018	outside	FALSE	FALSE	FALSE
AY.4.2	ORF1ab	N	FLLPSLATV	FLLPSLAAV	T3646A	3644	3652	9	HLA-C*07:01	2938.63	3942.61	1.34165	neutral	0.424007	0.9375	80-90	-0.1306	-0.13042	0.00018	outside	FALSE	FALSE	FALSE
AY.4.2	ORF1ab	Y	STVFPPTSF	STVFPLTSF	P4715L	4710	4718	9	NA	NA	NA	NA	NA	NA	0.853933	80-90	0.04606	0.04606	0	outside	FALSE	FALSE	FALSE
AY.4.2	ORF1ab	Y	FPPTSFGPL	FPLTSFGPL	P4715L	4713	4721	9	NA	NA	NA	NA	NA	NA	0.867347	80-90	0.00668	0.00668	0	outside	FALSE	FALSE	FALSE
AY.4.2	S	N	GVYFASTEK	GVYFASIEK	T95I	89	97	9	HLA-A*11:01	9.66	6.98	0.722567	neutral	-0.468796	0.925926	80-90	0.09023	0.16979	0.07956	NTD	FALSE	FALSE	TRUE
AY.4.2	ORF1ab	Y	DASGKPVPY	DASGKPLPY	V2930L	2924	2932	9	NA	NA	NA	NA	NA	NA	0.967391	80-90	-0.21168	-0.25588	-0.0442	outside	FALSE	FALSE	FALSE
AY.4.2	S	N	GVYFASTEK	GVYFASIEK	T95I	89	97	9	HLA-A*68:01	94.92	79.99	0.84271	neutral	-0.246892	0.925926	80-90	0.09023	0.16979	0.07956	NTD	FALSE	FALSE	TRUE
AY.4.2	ORF7a	Y	RARSVSPKL	RARSASPKL	V82A	78	86	9	HLA-B*07:02	42.97	32.13	0.747731	neutral	-0.419409	0.938272	80-90	-0.40056	-0.40266	-0.0021	NTD	FALSE	FALSE	TRUE
AY.4.2	ORF7a	Y	QLRARSVSPK	QLRARSASPK	V82A	76	85	10	HLA-A*03:01	41.23	55.46	1.34514	neutral	0.427753	0.945652	more90	-0.16177	-0.1638	-0.00203	NTD	FALSE	FALSE	TRUE
AY.4.2	S	N	LPQGFSAL	LPQGFSVL	A222V	216	223	8	HLA-B*08:01	1299.83	2067.69	1.59074	neutral	0.669697	0.935065	80-90	-0.01221	-0.01039	0.00182	outside	FALSE	FALSE	FALSE
AY.4.2	S	Y	YNYLYRLFR	YNYRYRLFR	L452R	449	457	9	HLA-A*31:01	15.66	11.76	0.750958	neutral	-0.413196	0.928571	80-90	0.0918	0.15504	0.06324	RBM	TRUE	TRUE	FALSE
AY.4.2	S	Y	GVYFASTEK	GVYFASIEK	T95I	89	97	9	HLA-A*03:01	19.15	17.74	0.926371	neutral	-0.110338	0.925926	80-90	0.09023	0.16979	0.07956	NTD	FALSE	FALSE	TRUE
AY.4.2	S	N	TEKSNIIRGW	IEKSNIIRGW	T95I	95	104	10	HLA-B*44:03	33.62	84.97	2.52736	decrease	1.33763	0.939394	more90	0.07559	0.07559	0	NTD	FALSE	FALSE	TRUE
AY.4.2	S	Y	DGVYFASTEK	DGVYFASIEK	T95I	88	97	10	HLA-A*34:01	561.37	708.35	1.26182	neutral	0.33551	0.934783	more90	0.09731	0.17687	0.07956	NTD	FALSE	FALSE	TRUE
AY.4.2	S	Y	QTNSPRRAR	QTNSRRRAR	P681R	677	685	9	HLA-A*31:01	34.82	56.29	1.6166	neutral	0.692962	0.863636	80-90	-0.06411	-0.00291	0.0612	outside	FALSE	FALSE	FALSE
AY.4.2	S	Y	LPQGFSAL	LPQGFSVL	A222V	216	223	8	HLA-B*07:02	47.56	107.94	2.26955	decrease	1.18241	0.935065	80-90	-0.01221	-0.01039	0.00182	outside	FALSE	FALSE	FALSE
AY.4.2	S	Y	TEKSNIIRGW	IEKSNIIRGW	T95I	95	104	10	HLA-B*44:02	20.3	55.08	2.7133	decrease	1.44005	0.939394	more90	0.07559	0.07559	0	NTD	FALSE	FALSE	TRUE
AY.4.2	S	Y	SPRRARSV	SRRRARSV	P681R	680	687	8	HLA-B*08:01	428.5	1510.44	3.52495	decrease	1.8176	0.844156	80-90	0.01608	0.01608	0	outside	FALSE	FALSE	FALSE
AY.4.2	S	N	GVYYHKNNK	DVYHHKNNK	G142D, Y145H	142	150	9	HLA-A*11:01	51.94	1912.89	36.8288	decrease	5.20276	0.817204	less80	-0.18566	-0.14939	0.03627	NTD	FALSE	FALSE	TRUE
AY.4.2	S	Y	KVGGNYNYLY	KVGGNYNYRY	L452R	444	453	10	HLA-A*29:02	100.91	505.29	5.00733	decrease	2.32404	0.930693	more90	0.01951	0.05623	0.03672	RBM	TRUE	TRUE	FALSE
AY.4.2	S	Y	NYNYLYRLF	NYNYRYRLF	L452R	448	456	9	HLA-A*24:02	21.47	108.48	5.05263	decrease	2.33703	0.927083	80-90	0.0171	0.0783	0.0612	RBM	TRUE	TRUE	FALSE
AY.4.2	S	Y	VGGNYNYLY	VGGNYNYRY	L452R	445	453	9	HLA-A*29:02	94.34	518.62	5.49735	decrease	2.45874	0.925532	80-90	-0.0148	0.02192	0.03672	RBM	TRUE	TRUE	FALSE
AY.4.2	S	Y	SWMESEFRVY	SWMESGVY	E156G, DEL157/158	151	160	10	HLA-A*29:02	49.07	2195.39	44.74	decrease	5.48349	0	less80	0.15815	-0.05061	-0.20876	NTD	FALSE	FALSE	TRUE
AY.4.2	S	Y	YYHKNNKSW	YHHKNNKSW	Y145H	144	152	9	HLA-A*24:02	116.89	7976.78	68.2418	decrease	6.09258	0.921569	80-90	-0.49755	-0.49755	0	NTD	FALSE	FALSE	TRUE
AY.4.2	S	Y	GVYYHKNNK	DVYHHKNNK	G142D, Y145H	142	150	9	HLA-A*03:01	27.86	2650.01	95.1188	decrease	6.57166	0.817204	less80	-0.18566	-0.14939	0.03627	NTD	FALSE	FALSE	TRUE
AY.4.2	S	Y	SPRRARSVA	SRRRARSVA	P681R	680	688	9	HLA-B*07:02	4.65	4441.78	955.222	decrease	9.89969	0.857143	80-90	0.0402	0.0402	0	outside	FALSE	FALSE	FALSE
AY.4.2	S	Y	NLTTRTQL	NLRTRTQL	T19R	17	24	8	NA	NA	NA	NA	NA	NA	0.897059	80-90	0.04084	0.04504	0.0042	NTD	FALSE	FALSE	TRUE
AY.4.2	S	Y	YQDVNCTEV	YQGVNCTEV	D614G	612	620	9	NA	NA	NA	NA	NA	NA	0.897959	80-90	0.08295	0.08675	0.0038	outside	FALSE	FALSE	FALSE
Omicron	M	Y	KLLEQWNLV	KLLEEWNLV	Q19E	15	23	9	HLA-A*02:01	7.24	6.49	0.896409	neutral	-0.157771	0.944444	80-90	0.18092	0.39122	0.2103	NTD	FALSE	FALSE	TRUE
Omicron	M	Y	TLACFVLAAV	TLTCFVLAAV	A63T	61	70	10	HLA-A*02:01	11.53	27.68	2.40069	decrease	1.26345	0.946809	more90	0.15809	0.15799	-0.0001	NTD	FALSE	FALSE	TRUE
Omicron	M	Y	LWPVTLACF	LWPVTLTCF	A63T	57	65	9	HLA-A*24:02	49.17	133.85	2.72219	decrease	1.44477	0.95283	80-90	0.06682	0.06656	-0.00026	NTD	FALSE	FALSE	TRUE
Omicron	M	Y	WLLWPVTLA	WLLWPVTLT	A63T	55	63	9	HLA-A*02:01	33.1	190.96	5.76918	decrease	2.52837	0.951456	80-90	0.27363	0.27363	0	NTD	FALSE	FALSE	TRUE
Omicron	N	Y	QRNAPRITF	QRNALRITF	P13L	9	17	9	HLA-B*27:05	509.43	83.06	0.163045	increase	-2.61666	0.857143	80-90	0.21019	0.21019	0	NTD	FALSE	FALSE	TRUE
Omicron	N	N	QRNAPRITF	QRNALRITF	P13L	9	17	9	HLA-C*07:02	477.25	268.97	0.563583	neutral	-0.8273	0.857143	80-90	0.21019	0.21019	0	NTD	FALSE	FALSE	TRUE
Omicron	N	Y	GPQNQRNAPRITF	GPQNQRNALRITF	P13L	5	17	13	HLA-B*07:02	640.27	952.26	1.48728	neutral	0.572675	0.903704	more90	0.09821	0.09821	0	NTD	FALSE	FALSE	TRUE
Omicron	N	Y	APRITFGGP	ALRITFGGP	P13L	12	20	9	HLA-B*07:02	570.66	25521.2	44.7222	decrease	5.48292	0.861702	80-90	0.34712	0.34712	0	NTD	FALSE	FALSE	TRUE
Omicron	ORF1ab	Y	VLNEKCSAY	VLNERCSAY	K856R	852	860	9	HLA-B*15:01	42.94	32.06	0.746623	neutral	-0.421548	0.966292	80-90	-0.27886	-0.01846	0.2604	outside	FALSE	FALSE	FALSE
Omicron	ORF1ab	Y	AKSHNIALIW	AKSHNITLIW	A2710T	2704	2713	10	HLA-B*57:01	43.94	38.54	0.877105	neutral	-0.189178	0.95	more90	0.20738	0.20709	-0.00029	outside	FALSE	FALSE	FALSE
Omicron	ORF1ab	Y	FLARGIVFM	FLARGVVFM	I3758V	3753	3761	9	HLA-A*02:01	6.13	6.68	1.08972	neutral	0.123961	0.988636	80-90	0.3263	0.23988	-0.08642	outside	FALSE	FALSE	FALSE
Omicron	ORF1ab	Y	WLDMVDTSL	WLDMVDTS	DEL3674/3676	3666	3674	9	HLA-A*02:07	920.8	39150.4	42.5178	decrease	5.40999	0	more90	-0.17232	-0.07566	0.09666	outside	FALSE	FALSE	FALSE
Omicron	ORF1ab	Y	STVFPPTSF	STVFPLTSF	P4715L	4710	4718	9	NA	NA	NA	NA	NA	NA	0.853933	80-90	0.04606	0.04606	0	outside	FALSE	FALSE	FALSE
Omicron	ORF1ab	Y	FPPTSFGPL	FPLTSFGPL	P4715L	4713	4721	9	NA	NA	NA	NA	NA	NA	0.867347	80-90	0.00668	0.00668	0	outside	FALSE	FALSE	FALSE
Omicron	S	Y	SVLNDILSR	SVLNDIFSR	L981F	975	983	9	HLA-A*68:01	109.46	28.46	0.260004	increase	-1.9434	0.962025	80-90	0.03075	0.13891	0.10816	outside	FALSE	FALSE	FALSE
Omicron	S	N	AEHVNNSY	AEYVNNSY	H655Y	653	660	8	HLA-B*44:03	1019.82	577.42	0.566198	neutral	-0.820622	0.848101	80-90	-0.09997	-0.11167	-0.0117	outside	FALSE	FALSE	FALSE
Omicron	S	N	GVYFASTEK	GVYFASIEK	T95I	89	97	9	HLA-A*11:01	9.66	6.98	0.722567	neutral	-0.468796	0.925926	80-90	0.09023	0.16979	0.07956	NTD	FALSE	FALSE	TRUE
Omicron	S	N	GVYFASTEK	GVYFASIEK	T95I	89	97	9	HLA-A*68:01	94.92	79.99	0.84271	neutral	-0.246892	0.925926	80-90	0.09023	0.16979	0.07956	NTD	FALSE	FALSE	TRUE
Omicron	S	Y	IYKTPPIKDF	IYKTPPIKYF	D796Y	788	797	10	HLA-C*07:02	3135.46	953.42	0.304077	increase	-1.71749	0.902913	more90	-0.0963	-0.11142	-0.01512	outside	FALSE	FALSE	FALSE
Omicron	S	Y	YFPLQSYGF	YFPLRSYSF	Q493R, G496S	489	497	9	HLA-A*24:02	50.87	20.71	0.407116	increase	-1.29649	0.89	less80	-0.26661	-0.21987	0.04674	RBM	TRUE	TRUE	FALSE
Omicron	S	Y	AEHVNNSY	AEYVNNSY	H655Y	653	660	8	HLA-B*44:02	1037.87	904.34	0.871342	neutral	-0.198689	0.848101	80-90	-0.09997	-0.11167	-0.0117	outside	FALSE	FALSE	FALSE
Omicron	S	Y	GVYFASTEK	GVYFASIEK	T95I	89	97	9	HLA-A*03:01	19.15	17.74	0.926371	neutral	-0.110338	0.925926	80-90	0.09023	0.16979	0.07956	NTD	FALSE	FALSE	TRUE
Omicron	S	Y	VLNDILSRL	VLNDIFSRL	L981F	976	984	9	HLA-A*02:01	22.77	24.47	1.07466	neutral	0.10388	0.9625	80-90	0.03	0.15064	0.12064	outside	FALSE	FALSE	FALSE
Omicron	S	Y	DGVYFASTEK	DGVYFASIEK	T95I	88	97	10	HLA-A*34:01	561.37	708.35	1.26182	neutral	0.33551	0.934783	more90	0.09731	0.17687	0.07956	NTD	FALSE	FALSE	TRUE
Omicron	S	Y	YGFQPTNGV	YSFRPTYGV	G496S, Q498R, N501Y	495	503	9	HLA-B*51:01	3488.49	5063.4	1.45146	neutral	0.537504	0.789474	less80	-0.03848	0.1325	0.17098	RBM	TRUE	TRUE	FALSE
Omicron	S	Y	NSASFSTFK	NLAPFFTFK	S371L, S373P, S375F	370	378	9	HLA-A*68:01	4.4	8.51	1.93409	neutral	0.951656	0.773333	less80	-0.09434	0.3269	0.42124	RBD	TRUE	FALSE	FALSE
Omicron	S	N	TEKSNIIRGW	IEKSNIIRGW	T95I	95	104	10	HLA-B*44:03	33.62	84.97	2.52736	decrease	1.33763	0.939394	more90	0.07559	0.07559	0	NTD	FALSE	FALSE	TRUE
Omicron	S	Y	QTNSPRRAR	QTKSHRRAR	N679K, P681H	677	685	9	HLA-A*31:01	34.82	79.98	2.29696	decrease	1.19972	0.795455	less80	-0.06411	-0.08971	-0.0256	outside	FALSE	FALSE	FALSE
Omicron	S	N	GEVFNATRF	DEVFNATRF	G339D	339	347	9	HLA-B*44:03	136.33	673.91	4.94323	decrease	2.30545	0.895349	80-90	0.22473	0.22473	0	RBD	TRUE	FALSE	FALSE
Omicron	S	Y	TPINLVRDL	TPIIVREPEDL	N211I, DEL212/212, INS214EPE	208	216	9	HLA-B*07:02	213.27	490.49	2.29985	decrease	1.20154	0	less80	0.12139	0.45224	0.33085	outside	FALSE	FALSE	FALSE
Omicron	S	Y	TEKSNIIRGW	IEKSNIIRGW	T95I	95	104	10	HLA-B*44:02	20.3	55.08	2.7133	decrease	1.44005	0.939394	more90	0.07559	0.07559	0	NTD	FALSE	FALSE	TRUE
Omicron	S	Y	GEVFNATRF	DEVFNATRF	G339D	339	347	9	HLA-B*44:02	158.6	889.34	5.60744	decrease	2.48734	0.895349	80-90	0.22473	0.22473	0	RBD	TRUE	FALSE	FALSE
Omicron	S	Y	SPRRARSV	SHRRARSV	P681H	680	687	8	HLA-B*08:01	428.5	2448.67	5.71452	decrease	2.51463	0.857143	80-90	0.01608	0.01608	0	outside	FALSE	FALSE	FALSE
Omicron	S	Y	SPRRARSVA	SHRRARSVA	P681H	680	688	9	HLA-B*07:02	4.65	4721.01	1015.27	decrease	9.98765	0.869048	80-90	0.0402	0.0402	0	outside	FALSE	FALSE	FALSE
Omicron	S	Y	IYSKHTPINL	IYSKHTPII	DEL212/212, N211I	203	212	10	NA	NA	NA	NA	NA	NA	0	80-90	-0.1033	-0.13426	-0.03096	outside	FALSE	FALSE	FALSE
Omicron	S	Y	FQPTNGVGY	FRPTYGVGH	Q498R, N501Y, Y505H	497	505	9	NA	NA	NA	NA	NA	NA	0.768421	less80	0.1157	0.1184	0.0027	RBM	TRUE	TRUE	FALSE
Omicron	S	Y	YQDVNCTEV	YQGVNCTEV	D614G	612	620	9	NA	NA	NA	NA	NA	NA	0.897959	80-90	0.08295	0.08675	0.0038	outside	FALSE	FALSE	FALSE
Omicron	S	Y	GVYYHKNNK	DHKNNK	G142D, DEL143/145	142	150	9	HLA-A*03:01	27.86	NA	#TRUEDE!	decrease	#TRUEDE!	0	80-90	-0.18566	-0.08281	0.10285	NTD	FALSE	FALSE	TRUE
Omicron	S	Y	HVSGTNGTK	SGTNGTK	DEL69/70	69	77	9	HLA-A*34:01	402.28	NA	NA	decrease	#TRUEDE!	0	more90	0.06339	0.07563	0.01224	NTD	FALSE	FALSE	TRUE
Omicron	S	Y	YYHKNNKSW	HKNNKSW	DEL143/145	144	152	9	HLA-A*24:02	116.89	NA	#TRUEDE!	decrease	#TRUEDE!	0	more90	-0.49755	-0.37434	0.12321	NTD	FALSE	FALSE	TRUE
Omicron	S	N	GVYYHKNNK	DHKNNK	G142D, DEL143/145	142	150	9	HLA-A*11:01	51.94	NA	#TRUEDE!	decrease	#TRUEDE!	0	80-90	-0.18566	-0.08281	0.10285	NTD	FALSE	FALSE	TRUE
Omicron	S	N	HVSGTNGTK	SGTNGTK	DEL69/70	69	77	9	HLA-A*68:01	54.93	NA	NA	decrease	#TRUEDE!	0	more90	0.06339	0.07563	0.01224	NTD	FALSE	FALSE	TRUE
